# Improving long-read somatic structural variant calling with pangenome and de novo personal genome assembly

**DOI:** 10.1101/2025.10.28.685154

**Authors:** Qian Qin, Jakob Heinz, Heng Li

## Abstract

Accurate detection of mosaic and somatic structural variants (SVs) provides early diagnostic and therapeutic evidence for cancers. While long-read whole-genome sequencing leads to more accurate SV detection than short read sequencing, existing long-read SV callers only look at alignment against a single reference genome and are susceptible to systematic false discovery caused by germline differences between the individual genome and the reference genome. Here we develop a new SV calling method that jointly considers the alignment against a pangenome and the de novo assembly of the germline genome. It dramatically reduces false positive mosaic SVs in normal samples and somatic SVs in cancer cell lines with little loss in sensitivity. Our study highlights the essential need for pangenome or personal genome assembly to integrate SV calls for both SV discoveries and clinical diagnostics.

**Significance:** We introduced a novel long-read SV calling method that leverages pangenome and personal genome and greatly improves the accuracy of somatic SV calling.
