## Supplemental Table 1 for "Improving long-read somatic structural variant calling with pangenome and de novo personal genome assembly"

### Sheet: Sheet1
Code and Data	Source link
Severus	https://github.com/KolmogorovLab/Severus
NanomonSV	https://github.com/friend1ws/nanomonsv
SAVANA	https://github.com/cortes-ciriano-lab/savana
Sniffles2	https://github.com/fritzsedlazeck/Sniffles
Hifiasm	https://github.com/chhylp123/hifiasm
Samtools	https://github.com/samtools/samtools
Minimap2	https://github.com/lh3/minimap2
Minigraph	https://github.com/lh3/minigraph
GRCh38	ftp://ftp.ncbi.nlm.nih.gov/genomes/all/GCA/000/001/405/GCA_000001405.15_GRCh38/seqs_for_alignment_pipelines.ucsc_ids/GCA_000001405.15_GRCh38_no_alt_analysis_set.fna.gz.
Chm13v2	https://s3-us-west-2.amazonaws.com/human-pangenomics/T2T/CHM13/assemblies/analysis_set/chm13v2.0.fa.gz
Chm13 pangenome	https://zenodo.org/records/6983934/files/chm13-90c.r518.gfa.gz?download=1
